# Harnessing Large Language Models for Structured Extraction of CYP–Substance Interactions from Biomedical Texts

**DOI:** 10.1101/2025.06.24.661414

**Authors:** Mariam Alkarmouty, Junya Ooka, Fumiyoshi Yamashita

## Abstract

Building on our previous work in biomedical text mining, we revisit the extraction of cytochrome P450 (CYP) and substance interactions using recent advances in large language models (LLMs). We present a scalable, high-accuracy framework that leverages the ChatGPT O3-mini model, employing optimized prompting and batch processing without relying on dictionaries or domain-specific ontologies. Our system achieves strong performance, with recall and precision of 0.950 and 0.978 across all CYP targets, and 0.923 and 0.993 for CYP3A4 specifically. This represents a substantial improvement over our earlier rule-based method. The resulting large-scale analysis not only reflects existing knowledge but also enables a more systematic and comprehensive integration of CYP isoform–substance interaction data, addressing the limitations of previous fragmented efforts. While previous studies have attempted to catalog these interactions, the scale, precision, and automation demonstrated here represent a significant step forward. These findings underscore the potential of LLM-driven pipelines to accelerate biomedical text mining and to support research in drug metabolism and related fields.
