## Supporting Information S2 for "Harnessing Large Language Models for Structured Extraction of CYP–Substance Interactions from Biomedical Texts"

### Sheet: Recall&Precision
PMID	Enzyme	Substance	O3-mini			GPT4o-mini			GPT4o
			substrate	inhibitor	inducer	substrate	inhibitor	inducer	substrate	inhibitor	inducer
1628642	CYP3A4	lidocaine	〇			〇			〇
1628642	CYP3A4	N-hydroxyamphetamine	〇			〇			〇
1628642	CYP3A4	nifedipine	〇			〇			〇
1628642	CYP3A4	testosterone	〇			〇			〇
2009596	P450IIIA4	Anti-P450IIIA4 IgG		〇			△			〇
2009596	P450IIIA4	gestodene		〇			〇			〇
2009596	P450IIIA4	nifedipine	〇			△			〇
2009596	P450IIIA4	senecionine	〇			〇			〇
2009596	P450IIIA4	triacetyloleandomycin		〇			〇			〇
3514607	P-450NF	17 beta-estradiol	〇			〇			〇
3514607	P-450NF	aldrin	〇			〇			〇
3514607	P-450NF	d-benzphetamine	〇			〇			〇
3514607	P-450NF	nifedipine	〇			〇			〇
3514607	P-450NF	testosterone	〇			〇			〇
3514607	P-450PCN-E	nifedipine	〇			〇			△
3514607	P-450UT-A	nifedipine	〇			〇			△
7493554	cytochrome P450	CO		〇			△			△
7493554	cytochrome P450	metyrapone		〇			△			△
7493554	cytochrome P450	N-benzylimidazole		〇			△			△
7493554	cytochrome P450	n-octylamine		〇			△			△
7493554	cytochrome P450	thiobenzamide		〇			△			△
7493554	cytochrome P4503A	(E)-N-acetyl-S-(1,2,3,4,4-pentachlorobutadienyl)-L-cysteine	〇			△			〇
7493554	Cytochrome P4503A	(E)-N-acetyl-S-(1,2,3,4,4-pentachlorobutadienyl)-L-cysteine-sulfoxide				×
7493554	cytochrome P4503A	dexamethasone			〇			△			〇
7493554	Cytochrome P4503A	Hexachlorobuta-1,3-diene				×
7493554	cytochrome P4503A	phenobarbital			〇			△			〇
7493554	cytochrome P4503A	testosterone	〇			△			△
7493554	Cytochrome P4503A	troleandomycin		〇			〇			〇
7648512	none
7681660	Cytochrome P4501	dexamethasone			〇			〇			〇
7681660	Cytochrome P450p	dexamethasone			〇			〇			〇
7681660	Cytochrome P450p	pregnenolone 16 alpha-carbonitrile			〇			〇			〇
7832304	CYP1A2	3'-hydroxyropivacaine				×
7832304	CYP1A2	4'-hydroxyropivacaine				×
7832304	CYP1A2	ropivacaine	〇			〇	×		〇
7832304	CYP2C11	ropivacaine	〇			〇			〇
7832304	CYP2D1	3'-hydroxyropivacaine				×
7832304	CYP2D1	ropivacaine	〇				×		〇
7832304	CYP3A2	ropivacaine	〇			〇	×		〇
7832304	CYP3A4	ropivacaine	〇			〇			〇
8033500	CYP1A2	caffeine	〇			〇
8033500	CYP2A6	coumarin	〇			〇
8033500	CYP2D6	debrisoquin	〇			〇	×		×		×
8033500	CYP3A4	lidocaine	〇			〇			×		×
8877031	none
8886601	CYP3A4	erythromycin		〇			〇			〇
8886601	CYP3A4	fentanyl	〇			〇		×	〇
8886601	CYP3A4	ketoconazole		〇			〇			〇
8886601	CYP3A4	polyclonal antibodies to CYP3A4		〇			△			△
9113345	CYP1A1/2	alpha-naphthoflavone		〇			〇			〇
9113345	CYP2C11	goat rat liver CYP2C11 antibody					×
9113345	CYP2C19	goat rat liver CYP2C11 polyclonal antibody		〇			△			〇
9113345	CYP2C9	goat rat liver CYP2C11 polyclonal antibody		〇			△			〇
9113345	CYP2C9	Sulfaphenazole		〇			〇			〇
9113345	CYP2D6	Dextromethorphan	〇			〇			〇
9113345	CYP2D6	Quinidine		〇			〇			〇
9113345	CYP2E1	Diethyldithiocarbamate		〇			〇			〇
9113345	CYP3A1	polyclonal rat liver CYP3A1 antibody		〇			△			△
9113345	CYP3A3/4	Dextromethorphan	〇			〇	×		〇
9113345	CYP3A3/4	Ketoconazole		〇			〇			〇
9113345	CYP3A3/4	Quinidine								×
9113345	CYP3A3/4	Troleandomycin		〇			〇			〇
9184622	CYP12	Fluvoxamine		〇		×	△			〇
9184622	CYP2C	fluvoxamine		〇			〇			〇
9184622	CYP2D6	fluvoxamine		×			×			×
9184622	CYP3A4	fluvoxamine		〇			〇			〇
9260034	CYP3A	cyclosporin	〇			〇			△
9260034	CYP3A	grapefruit juice		〇			〇			△
9260034	CYP3A	midazolam	〇			〇			△
9260034	CYP3A	naringin		〇			△			△
9260034	CYP3A	terfenadine	〇			〇			△
9260034	CYP3A	triazolam	〇			〇			△
9342171	none
9378645	none
9394031	P450 2A6	8-Methoxypsoralen		〇			〇			〇
9394031	P450 2A6	coumarin	〇			〇			〇
9394031	P450 2A6	pilocarpine		〇			〇			〇
9456307	none
9578186	CYP3A4	buspirone	〇			〇			〇
9578186	CYP3A4	carbamazepine			〇			△			〇
9578186	CYP3A4	phenytoin			〇			△			〇
9578186	CYP3A4	rifampicin			〇			△			〇
9660845	CYP2D6	delavirdine	〇			〇			〇
9660845	CYP2D6	quinidine		〇			〇			〇
9660845	CYP3A4	delavirdine	〇			〇			〇
9660845	CYP3A4	delavirdine desalkylation						×
9660853	CYP2A6	Menthofuran		〇			〇			〇
9733666	CYP2D6	bufuralol	〇			△				×
9733666	CYP2D6	bufuralol 1'-hydroxylase					×
9733666	CYP2D6	dextromethorphan	〇			△			〇
9733666	CYP2D6	terfenadine	〇	〇		〇	〇		〇	〇
9733666	CYP3A4	terfenadine	〇			〇			〇
9918590	CYP 2B1	mifepristone		〇			△			〇
9918590	CYP 2D6	mifepristone		〇			△			〇
9918590	CYP-3A4	mifepristone		〇			〇			〇
10100307	CYP3A4	P-gp					×			×
10206301	none
10496649	CYP3A4	ketoconazole		〇			〇			〇
10496649	CYP3A4	linopirdine	〇			△			△
10496649	CYP3A4	nifedipine	〇			〇			〇
10496649	CYP3A4	TAO		〇			〇			〇
10496649	CYP3A4	testosterone	〇			〇			〇
10534309	CYP2C8	gallopamil				〇
10534309	CYP2C8	R(+)-gallopamil	〇						〇
10534309	CYP2C8	S(-)-gallopamil	〇						〇
10534309	CYP2D6	gallopamil				〇
10534309	CYP2D6	R(+)-gallopamil	〇						〇
10534309	CYP2D6	S(-)-gallopamil	〇			△			〇
10534309	CYP3A4	gallopamil					×
10534309	CYP3A4	ketoconazole		〇			△			〇
10534309	CYP3A4	testosterone	〇			△			△
10534309	CYP3A4	troleandomycin		〇			△			〇
10585740	CYP1A2	methoxyresorufin	〇			△			〇
10585740	CYP3A4	nifedipine	〇			△			〇
10606837	CYP3A4	Felodipine	△			〇			△
10606837	CYP3A4	Grapefruit juice		〇			〇			〇
10806376	CYP2D6	dextromethorphan	〇			〇			〇
10806376	CYP2D6	lobeline		〇			〇			〇
10806376	CYP2D6	norfluoxetine		〇			〇			〇
10806376	CYP2D6	quinidine		〇			〇			〇
10806376	CYP2D6	quinine		〇			〇			〇
10868554	CYP2C9	amprenavir	〇			〇			〇
10868554	CYP2D6	amprenavir	〇			〇			〇
10868554	CYP3A4	amprenavir	〇			〇			〇
10877038	CYP3A4	cyclosporin		〇			〇			〇
10877038	CYP3A4	erythromycin		〇			〇			〇
10877038	CYP3A4	itraconazole		〇			〇			〇
10877038	CYP3A4	nefazodone		〇			〇			〇
10975612	none
10997940	CYP3A4	phenyldiazene	×			×			×
10997940	CYP3A4	pyrene	〇			〇			〇
10997940	CYP3A4	triazolam	〇			〇			〇
11038165	CYP2C19	3',4'-diHPPH				×
11038165	CYP2C19	3'-hydroxy-DPH	〇			〇			〇
11038165	CYP2C19	4'-HPPH	〇			〇			〇
11038165	CYP2C19	anti-CYP2C antibody		〇			△			△
11038165	CYP2C19	fluvoxamine		〇			△			△
11038165	CYP2C9	3',4'-diHPPH				×
11038165	CYP2C9	3'-hydroxy-DPH	〇			〇			〇
11038165	CYP2C9	4'-HPPH	〇			〇			〇
11038165	CYP2C9	anti-CYP2C antibody		〇
11038165	CYP2C9	fluvoxamine		〇			△			△
11038165	CYP3A4	3',4'-diHPPH				×
11038165	CYP3A4	3'-hydroxy-DPH	〇			〇			〇
11038165	CYP3A4	4'-HPPH	〇			〇			〇
11038165	CYP3A4	anti-CYP3A antibody		〇
11038165	CYP3A4	ketoconazole		〇			△			△
11103751	Cytochrome P450 3A4	dexamethasone	〇				×		△
11103751	cytochrome P450 3A4	itraconazole		〇		×				〇
11124225	CYP1A2	ethoxyresorufin	〇			〇			〇
11124225	CYP1A2	tranylcypromine		〇			〇			〇
11124225	CYP2A6	coumarin	〇			〇			〇
11124225	CYP2A6	furafylline		〇			〇
11124225	CYP2A6	quercetin								×
11124225	CYP2C19	quercetin		〇			〇			△
11124225	CYP2C19	S-mephenytoin	〇			〇			〇
11124225	CYP2C8	8-methoxypsoralen		〇			〇			〇
11124225	CYP2C8	paclitaxel	〇			〇			〇
11124225	CYP2C9	diclofenac	〇			〇			〇
11124225	CYP2C9	sulfaphenazole		〇			〇			〇
11124225	CYP2D6	bufuralol	〇			〇			〇
11124225	CYP2D6	quinidine		〇			〇			〇
11124225	CYP3A4	ketoconazole		〇			〇			〇
11124225	CYP3A4	midazolam	〇			〇			〇
11126989	CYP3A4	atorvastatin	〇			〇			〇
11126989	CYP3A4	cerivastatin	〇			〇			〇
11126989	CYP3A4	lovastatin	〇			〇			〇
11126989	CYP3A4	simvastatin	〇			〇			〇
11145498	CYP1A2	ciprofloxacin		〇			〇			〇
11145498	CYP1A2	methadone	〇			〇			△
11145498	CYP3A4	ciprofloxacin		〇			〇			〇
11145498	CYP3A4	methadone	〇			〇			△
11159812	CYP3A4	1,8-Cineole	〇			〇			〇
11159812	CYP3A4	anti-CYP3A4 immunoglobulin G		〇			△			△
11159812	CYP3A4	ketoconazole		〇			〇			〇
11159812	CYP3A5	1,8-Cineole	〇			〇			〇
11284790	none
11298070	CYP2C9	sildenafil	〇	〇		〇	〇		〇	〇
11298070	CYP2C9	ketoconazole								×
11298070	CYP2C9	quinidine								×
11298070	CYP2C9	sulphaphenazole								×
11298070	CYP3A4	sildenafil	〇			〇			〇
11298070	CYP3A4	ketoconazole								×
11298070	CYP3A4	quinidine								×
11298070	CYP3A4	sulphaphenazole								×
11454734	CYP2B6	tramadol	〇			〇			〇
11454734	CYP2D6	quinidine		〇			△			〇
11454734	CYP2D6	tramadol	〇			〇	×		〇
11454734	CYP3A4	tramadol	〇			〇	×		〇
11454734	CYP3A4	troleandomycin		〇			△			〇
11454902	CYP3A4	17beta-estradiol	〇			〇			〇
11454902	CYP3A4	2-OH-E2				×			×
11454902	CYP3A4	4-OH-E2				×			×
11454902	CYP3A4	testosterone	〇			△			△
11454902	CYP3A5	17beta-estradiol	〇			〇			〇
11454902	CYP3A5	2-OH-E2				×			×
11454902	CYP3A5	4-OH-E2				×			×
11454902	CYP3A5	testosterone	〇			△			△
11454912	CYP3A4	(-)-cisapride	〇			△			〇
11454912	CYP3A4	(+)-cisapride	〇			△			〇
11454912	CYP3A4	3-fluoro-4-hydroxycisapride				×
11454912	CYP3A4	4-fluoro-2-hydroxycisapride				×
11454912	CYP3A4	cisapride	△			〇			〇
11454912	CYP3A4	norcisapride	△			〇			△
11454912	CYP3A4	troleandomycin		〇			〇			〇
11470997	CYP3A4	midazolam	〇			△			△
11470997	CYP3A4	testosterone	〇			△			△
11500027	CYP1A1	dexamethasone			〇			△			△
11500027	CYP2B1/2	dexamethasone			〇			△			△
11500027	CYP2E1	dexamethasone			〇			△			△
11500027	CYP3A1/2	dexamethasone			〇			△			△
11714865	CYP3A4	Chlorpyrifos	△			〇			〇
11714865	CYP3A4	Testosterone	△			〇			〇
11714865	CYP3A4*1	chlorpyrifos	〇			△			〇
11714865	CYP3A4*1	Testosterone	〇			△			〇
11745918	CYP3A4	Rifampin			〇			〇			〇
11745918	CYP3A6	4-hydroxytriazolam				×
11745918	CYP3A6	Alpha-hydroxytriazolam				×
11745918	CYP3A6	Erythromycin	〇			〇			〇
11745918	CYP3A6	Rifabutin			〇			〇			〇
11745918	CYP3A6	Rifampin			〇			〇			△
11745918	CYP3A6	Triazolam	〇			〇			〇
11774254	CYP3A4	DOC	△			〇			△
11774254	CYP3A4	docetaxel	〇			△			〇
11888457	cytochrome P450 3A4	cyclosporine	〇			〇			△
11888457	cytochrome P450 3A4	St John's wort			〇			〇			×
11956503	CYP1A2	caffeine	〇			〇			〇
11956503	CYP2C19	antipyrine				×
11956503	CYP2C19	mephenytoin	〇			〇			〇
11956503	CYP2D6	sparteine	〇			〇			〇
11956503	CYP3A4	cortisol	〇			〇			〇
12023536	CYP2C8	Cerivastatin	〇				×			×
12023536	CYP3A	Atorvastatin					×
12023536	CYP3A	Cerivastatin					×
12023536	CYP3A	Gemfibrozil		〇			〇			△
12023536	CYP3A	Simvastatin				×
12023536	CYP3A	Simvastatin hydroxy acid	〇			〇				×
12023536	CYP3A4	atorvastatin	〇			△				×
12023536	CYP3A4	cerivastatin	〇			△				×
12023536	CYP3A4	gemfibrozil		〇			△			△
12147248	CYP3A4	1,25-dihydroxyvitamin D(3)			△			〇			〇
12147248	CYP3A4	1,25-dihydroxyvitamin D3			〇			△			△
12147248	CYP3A4	genistein									×
12147248	CYP3A4	GF109203X									×
12147248	CYP3A4	staurosporine									×
12160480	CYP3A4	amitriptyline	〇			〇			〇
12160480	CYP3A4	cyclosporine	〇				×		〇
12160480	CYP3A4	hyperforin			〇			〇			〇
12160480	CYP3A4	indinavir	〇			〇			〇
12160480	CYP3A4	nevirapine	〇			〇			〇
12160480	CYP3A4	St John's wort			〇	×					〇
12167066	CYP3A	tacrolimus	〇			〇			〇
12189360	CYP3A4	amprenavir	〇			〇			△
12189360	CYP3A4	efavirenz			〇			△			〇
12189360	CYP3A4	indinavir		〇			〇			〇
12189360	CYP3A4	nelfinavir		〇			〇			〇
12198645	none
12220509	none
12228192	CYP3A4	diclofenac		〇			〇			〇
12228192	CYP3A4	quinidine				×
12228192	CYP 3A4	testosterone	△			△			△
12228192	CYP 3A4	diazepam	△			△			△
12244568	CYP 3A4	Ketoconazole		〇			〇			〇
12244568	CYP 3A4	Terfenadine	〇			〇			△
12387828	CYP1A1	PCP			×
12387828	CYP1A2	PCP			×
12387828	CYP2B1/B2	PCP			×
12387828	CYP3A4	PCP									×
12401345	CYP1A2	phenacetin	〇			〇			〇
12401345	CYP2A6	coumarin	〇			〇			〇
12401345	CYP2C19	mephenytoin	〇			〇			〇
12401345	CYP2C8	paclitaxel	〇			〇			〇
12401345	CYP2C9	diclofenac	〇			〇			〇
12401345	CYP2D6	bufuralol	〇			〇			〇
12401345	CYP2E1	chlorzoxazone	〇			〇			〇
12401345	CYP3A4	midazolam	〇			〇			〇
12401345	CYP3A4	testosteron	〇			〇			〇
12427482	CYP3A4	Cyclosporin	〇			〇			〇
12427482	CYP3A4	Quercetin		〇			〇			〇
12543512	CYP2C18	propranolol				〇
12543512	CYP2C18	R-(+)-propranolol	〇						〇
12543512	CYP2C18	S-(-)-propranolol	〇						〇
12543512	CYP2C9	propranolol				〇
12543512	CYP2C9	R-(+)-propranolol	〇						〇
12543512	CYP2C9	S-(-)-propranolol	〇						〇
12543512	CYP3A4	propranolol				〇
12543512	CYP3A4	R-(+)-propranolol	〇						〇
12543512	CYP3A4	S-(-)-propranolol	〇						〇
12682802	CYP3A4	erythromycin		〇			〇			〇
12682802	CYP3A4	rosuvastatin				×
12746335	none
12826984	CYP3A4	famciclovir				×
12826984	CYP3A4	zaleplon				×
12826984	CYP3A4	ziprasidone	〇			〇			〇
12826984	CYP3A4	zonisamide					×
12969965	CYP3A4	etoposide	〇			〇			〇
12969965	CYP3A5	etoposide	〇			〇			〇
14576103	CYP2C19	chloramphenicol		〇			〇			〇
14576103	CYP2C19	phenytoin					×
14576103	CYP2C9	chloramphenicol		△			〇			△
14576103	CYP2D6	chloramphenicol		〇			〇			〇
14576103	CYP3A4	chloramphenicol		〇			〇			〇
14576103	CYP2C19	S-mephytoin	△			△			△
14576103	CYP3A4	midazolam	△			△			△
14576103	CYP2C9	phenytoin	△			△			△
14651727	CYP2C8	carbamazepine	〇			〇			〇
14651727	CYP2C8	stiripentol		〇			〇			〇
14651727	CYP3A4	carbamazepine	〇			〇			〇
14651727	CYP3A4	saquinavir	〇			〇			〇
14651727	CYP3A4	stiripentol		〇			〇			〇
14675901	CYP2C19	Flunitrazepam	〇			〇			△
14675901	CYP3A4	flunitrazepam	〇			〇			△
14693733	none
14713753	none
14742207	none
14967002	P450 3A4	4-ipomeanol		〇			〇			〇
14967002	P450 3A4	testosterone	〇			〇			△
14980009	CYP3A4	calcein-AM				×
14980009	CYP3A4	daunorubicin				×
14980009	CYP3A4	hyperforin					×
14980009	CYP3A4	hypericin					×
14980009	CYP3A4	St John's wort						×
14982769	CYP3A4	erythromycin		〇			〇			△
15133628	CYP3A4	dexamethasone	〇			〇			〇
15133628	CYP3A4	docetaxel				×
15147425	CYP3A5	tacrolimus	〇			〇			△
15502717	CYP3A5	tacrolimus	〇			〇			〇
15557344	CYP3A4	alfentanil	〇			〇			〇
15557344	CYP3A4	ketoconazole		〇			〇			〇
15557344	CYP3A4	troleandomycin		〇			〇			〇
15557344	CYP3A5	alfentanil	〇			〇			〇
15557344	CYP3A5	troleandomycin		〇			〇			〇
15562136	CYP2C9	aprepitant			〇			〇			〇
15562136	CYP3A4	aprepitant	〇	〇	〇	〇	〇	〇	〇	〇	〇
15618664	CYP3A4	testosterone	〇			〇			△
15619261	CYP2C8	perospirone	〇			〇			〇
15619261	CYP2C8	quercetin		〇			〇			〇
15619261	CYP2D6	anti-CYP2D6 antiserum		〇
15619261	CYP2D6	perospirone	×			×			×
15619261	CYP2D6	quinidine		〇			〇			〇
15619261	CYP3A4	anti-CYP3A4 antiserum		〇
15619261	CYP3A4	ketoconazole		〇			〇			〇
15619261	CYP3A4	perospirone	〇			〇			〇
15625333	CYP2D6	codeine	〇			〇			〇
15625333	CYP2D6	morphine				×
15655543	none
15711834	CYP3A4	atorvastatin					×
15711834	CYP3A4	cyclosporine	〇			〇			△
15770073	CYP3A4	erythromycin	△			〇			△
15770073	CYP3A4	Evodia fruit extract		〇			〇			〇
15770073	CYP3A4	ketoconazole		〇			〇			△
15770073	CYP3A4	limonin		〇			〇			〇
15770073	CYP3A4	rutaecarpine		〇			〇			〇
			True Positive (〇)	266		True Positive (〇)	205		True Positive (〇)	205
			False Positive (×)	6		False Positive (×)	56		False Positive (×)	30
			False Negative (△)	14		False Negative (△)	61		False Negative (△)	60
			Recall	0.95		Recall	0.770677		Recall	0.773585
			Precision	0.977941		Precision	0.785441		Precision	0.87234

### Sheet: Recall&Precision (CYP3A only)
PMID	Enzyme	Substance	O3-mini			GPT4o-mini			GPT4o
			substrate	inhibitor	inducer	substrate	inhibitor	inducer	substrate	inhibitor	inducer
1628642	CYP3A4	lidocaine	〇			〇			〇
1628642	CYP3A4	N-hydroxyamphetamine	〇			〇			〇
1628642	CYP3A4	nifedipine	〇			〇			〇
1628642	CYP3A4	testosterone	〇			〇			〇
2009596	P450IIIA4	Anti-P450IIIA4 IgG		〇			△			〇
2009596	P450IIIA4	gestodene		〇			〇			〇
2009596	P450IIIA4	nifedipine	〇			△			〇
2009596	P450IIIA4	senecionine	〇			〇			〇
2009596	P450IIIA4	triacetyloleandomycin		〇			〇			〇
7493554	cytochrome P4503A	(E)-N-acetyl-S-(1,2,3,4,4-pentachlorobutadienyl)-L-cysteine	〇			△			〇
7493554	Cytochrome P4503A	(E)-N-acetyl-S-(1,2,3,4,4-pentachlorobutadienyl)-L-cysteine-sulfoxide				×
7493554	cytochrome P4503A	dexamethasone			〇			△			〇
7493554	Cytochrome P4503A	Hexachlorobuta-1,3-diene				×
7493554	cytochrome P4503A	phenobarbital			〇			△			〇
7493554	cytochrome P4503A	testosterone	〇			△			△
7493554	Cytochrome P4503A	troleandomycin		〇			〇			〇
7832304	CYP3A4	ropivacaine	〇			〇			〇
8033500	CYP3A4	lidocaine	〇			〇			×		×
8886601	CYP3A4	erythromycin		〇			〇			〇
8886601	CYP3A4	fentanyl	〇			〇		×	〇
8886601	CYP3A4	ketoconazole		〇			〇			〇
8886601	CYP3A4	polyclonal antibodies to CYP3A4		〇			△			△
9113345	CYP3A3/4	Dextromethorphan	〇			〇	×		〇
9113345	CYP3A3/4	Ketoconazole		〇			〇			〇
9113345	CYP3A3/4	Quinidine								×
9113345	CYP3A3/4	Troleandomycin		〇			〇			〇
9184622	CYP3A4	fluvoxamine		〇			〇			〇
9578186	CYP3A4	buspirone	〇			〇			〇
9578186	CYP3A4	carbamazepine			〇			△			〇
9578186	CYP3A4	phenytoin			〇			△			〇
9578186	CYP3A4	rifampicin			〇			△			〇
9660845	CYP3A4	delavirdine	〇			〇			〇
9660845	CYP3A4	delavirdine desalkylation						×
9733666	CYP3A4	terfenadine	〇			〇			〇
9918590	CYP-3A4	mifepristone		〇			〇			〇
10100307	CYP3A4	P-gp					×			×
10496649	CYP3A4	ketoconazole		〇			〇			〇
10496649	CYP3A4	linopirdine	〇			△			△
10496649	CYP3A4	nifedipine	〇			〇			〇
10496649	CYP3A4	TAO		〇			〇			〇
10496649	CYP3A4	testosterone	〇			〇			〇
10534309	CYP3A4	gallopamil					×
10534309	CYP3A4	ketoconazole		〇			△			〇
10534309	CYP3A4	testosterone	〇			△			△
10534309	CYP3A4	troleandomycin		〇			△			〇
10585740	CYP3A4	nifedipine	〇			△			〇
10606837	CYP3A4	Felodipine	△			〇			△
10606837	CYP3A4	Grapefruit juice		〇			〇			〇
10868554	CYP3A4	amprenavir	〇			〇			〇
10877038	CYP3A4	cyclosporin		〇			〇			〇
10877038	CYP3A4	erythromycin		〇			〇			〇
10877038	CYP3A4	itraconazole		〇			〇			〇
10877038	CYP3A4	nefazodone		〇			〇			〇
10997940	CYP3A4	phenyldiazene	×			×			×
10997940	CYP3A4	pyrene	〇			〇			〇
10997940	CYP3A4	triazolam	〇			〇			〇
11038165	CYP3A4	3',4'-diHPPH				×
11038165	CYP3A4	3'-hydroxy-DPH	〇			〇			〇
11038165	CYP3A4	4'-HPPH	〇			〇			〇
11038165	CYP3A4	anti-CYP3A antibody		〇
11038165	CYP3A4	ketoconazole		〇			△			△
11103751	Cytochrome P450 3A4	dexamethasone	〇				×		△
11103751	cytochrome P450 3A4	itraconazole		〇		×				〇
11124225	CYP3A4	ketoconazole		〇			〇			〇
11124225	CYP3A4	midazolam	〇			〇			〇
11126989	CYP3A4	atorvastatin	〇			〇			〇
11126989	CYP3A4	cerivastatin	〇			〇			〇
11126989	CYP3A4	lovastatin	〇			〇			〇
11126989	CYP3A4	simvastatin	〇			〇			〇
11145498	CYP3A4	ciprofloxacin		〇			〇			〇
11145498	CYP3A4	methadone	〇			〇			△
11159812	CYP3A4	1,8-Cineole	〇			〇			〇
11159812	CYP3A4	anti-CYP3A4 immunoglobulin G		〇			△			△
11159812	CYP3A4	ketoconazole		〇			〇			〇
11298070	CYP3A4	sildenafil	〇			〇			〇
11298070	CYP3A4	ketoconazole								×
11298070	CYP3A4	quinidine								×
11298070	CYP3A4	sulphaphenazole								×
11454734	CYP3A4	tramadol	〇			〇	×		〇
11454734	CYP3A4	troleandomycin		〇			△			〇
11454902	CYP3A4	17beta-estradiol	〇			〇			〇
11454902	CYP3A4	2-OH-E2				×			×
11454902	CYP3A4	4-OH-E2				×			×
11454902	CYP3A4	testosterone	〇			△			△
11454912	CYP3A4	(-)-cisapride	〇			△			〇
11454912	CYP3A4	(+)-cisapride	〇			△			〇
11454912	CYP3A4	3-fluoro-4-hydroxycisapride				×
11454912	CYP3A4	4-fluoro-2-hydroxycisapride				×
11454912	CYP3A4	cisapride	△			〇			〇
11454912	CYP3A4	norcisapride	△			〇			△
11454912	CYP3A4	troleandomycin		〇			〇			〇
11470997	CYP3A4	midazolam	〇			△			△
11470997	CYP3A4	testosterone	〇			△			△
11714865	CYP3A4	Chlorpyrifos	△			〇			〇
11714865	CYP3A4	Testosterone	△			〇			〇
11714865	CYP3A4*1	chlorpyrifos	〇			△			〇
11714865	CYP3A4*1	Testosterone	〇			△			〇
11745918	CYP3A4	Rifampin			〇			〇			〇
11774254	CYP3A4	DOC	△			〇			△
11774254	CYP3A4	docetaxel	〇			△			〇
11888457	cytochrome P450 3A4	cyclosporine	〇			〇			△
11888457	cytochrome P450 3A4	St John's wort			〇			〇			×
11956503	CYP3A4	cortisol	〇			〇			〇
12023536	CYP3A4	atorvastatin	〇			△				×
12023536	CYP3A4	cerivastatin	〇			△				×
12023536	CYP3A4	gemfibrozil		〇			△			△
12147248	CYP3A4	1,25-dihydroxyvitamin D(3)			△			〇			〇
12147248	CYP3A4	1,25-dihydroxyvitamin D3			〇			△			△
12147248	CYP3A4	genistein									×
12147248	CYP3A4	GF109203X									×
12147248	CYP3A4	staurosporine									×
12160480	CYP3A4	amitriptyline	〇			〇			〇
12160480	CYP3A4	cyclosporine	〇				×		〇
12160480	CYP3A4	hyperforin			〇			〇			〇
12160480	CYP3A4	indinavir	〇			〇			〇
12160480	CYP3A4	nevirapine	〇			〇			〇
12160480	CYP3A4	St John's wort			〇	×					〇
12189360	CYP3A4	amprenavir	〇			〇			△
12189360	CYP3A4	efavirenz			〇			△			〇
12189360	CYP3A4	indinavir		〇			〇			〇
12189360	CYP3A4	nelfinavir		〇			〇			〇
12228192	CYP3A4	diclofenac		〇			〇			〇
12228192	CYP3A4	quinidine				×
12228192	CYP 3A4	testosterone	△			△			△
12228192	CYP 3A4	diazepam	△			△			△
12244568	CYP 3A4	Ketoconazole		〇			〇			〇
12244568	CYP 3A4	Terfenadine	〇			〇			△
12387828	CYP3A4	PCP									×
12401345	CYP3A4	midazolam	〇			〇			〇
12401345	CYP3A4	testosteron	〇			〇			〇
12427482	CYP3A4	Cyclosporin	〇			〇			〇
12427482	CYP3A4	Quercetin		〇			〇			〇
12543512	CYP3A4	propranolol				〇
12543512	CYP3A4	R-(+)-propranolol	〇						〇
12543512	CYP3A4	S-(-)-propranolol	〇						〇
12682802	CYP3A4	erythromycin		〇			〇			〇
12682802	CYP3A4	rosuvastatin				×
12826984	CYP3A4	famciclovir				×
12826984	CYP3A4	zaleplon				×
12826984	CYP3A4	ziprasidone	〇			〇			〇
12826984	CYP3A4	zonisamide					×
12969965	CYP3A4	etoposide	〇			〇			〇
14576103	CYP3A4	chloramphenicol		〇			〇			〇
14576103	CYP3A4	midazolam	△			△			△
14651727	CYP3A4	carbamazepine	〇			〇			〇
14651727	CYP3A4	saquinavir	〇			〇			〇
14651727	CYP3A4	stiripentol		〇			〇			〇
14675901	CYP3A4	flunitrazepam	〇			〇			△
14967002	P450 3A4	4-ipomeanol		〇			〇			〇
14967002	P450 3A4	testosterone	〇			〇			△
14980009	CYP3A4	calcein-AM				×
14980009	CYP3A4	daunorubicin				×
14980009	CYP3A4	hyperforin					×
14980009	CYP3A4	hypericin					×
14980009	CYP3A4	St John's wort						×
14982769	CYP3A4	erythromycin		〇			〇			△
15133628	CYP3A4	dexamethasone	〇			〇			〇
15133628	CYP3A4	docetaxel				×
15557344	CYP3A4	alfentanil	〇			〇			〇
15557344	CYP3A4	ketoconazole		〇			〇			〇
15557344	CYP3A4	troleandomycin		〇			〇			〇
15562136	CYP3A4	aprepitant	〇	〇	〇	〇	〇	〇	〇	〇	〇
15618664	CYP3A4	testosterone	〇			〇			△
15619261	CYP3A4	anti-CYP3A4 antiserum		〇
15619261	CYP3A4	ketoconazole		〇			〇			〇
15619261	CYP3A4	perospirone	〇			〇			〇
15711834	CYP3A4	atorvastatin					×
15711834	CYP3A4	cyclosporine	〇			〇			△
15770073	CYP3A4	erythromycin	△			〇			△
15770073	CYP3A4	Evodia fruit extract		〇			〇			〇
15770073	CYP3A4	ketoconazole		〇			〇			△
15770073	CYP3A4	limonin		〇			〇			〇
15770073	CYP3A4	rutaecarpine		〇			〇			〇
			True Positive (〇)	132		True Positive (〇)	102		True Positive (〇)	108
			False Positive (×)	1		False Positive (×)	30		False Positive (×)	17
			False Negative (△)	11		False Negative (△)	34		False Negative (△)	29
			Recall	0.923077		Recall	0.75		Recall	0.788321
			Precision	0.992481		Precision	0.772727		Precision	0.864
